# Widespread Polycistronic-like Transcription of the *Populus* Nuclear Genome

**DOI:** 10.1101/2025.07.17.665350

**Authors:** Reed Arneson, William Wittstock, Emma Burke, Aimee Marceau, Yinan Yuan

## Abstract

Transcripts spanning multiple gene loci are common in prokaryotes as a feature of polycistronic gene expression but have traditionally been considered rare in eukaryotic nuclear genomes. In this study, using Nanopore direct RNA sequencing (DRS), we identified widespread mRNA transcripts spanning two or more nuclear gene loci in two *Populus* species, *Populus trichocarpa* (Nisqually-1) and the hybrid poplar ‘717’ (*P. tremula* × *P. alba*). These novel multi-gene-spanning transcripts structurally resemble polycistronic RNAs and are predicted to encode open reading frames (ORFs), including modified and fusion ORFs. Many of these transcripts exhibit tissue-specific, allele-specific, or drought-responsive expression pattern, suggesting potential roles in plant development and environmental adaptation. Functional enrichment and protein localization analyses revealed that genes associated with organelles and membranes are significantly overrepresented within these polycistronic-like (PC-like) transcriptional units. PC-like RNAs also undergo extensive alternative splicing and possess longer polyadenine [poly(A)] tails and fewer N⁶-methyladenosine (m⁶A) modification sites than their monocistronic counterparts. Under drought, dicistronic-like RNAs were more strongly coregulated with the corresponding 5′ monocistronic gene than with the 3′ monocistronic gene, whereas the two corresponding monocistronic genes exhibited a weaker positive correlation in expression. These findings indicate that transcription and RNA processing at PC-like loci are regulated through mechanisms distinct from those governing prokaryotic polycistronic operons. Collectively, our results reveal pervasive PC-like transcription in plant nuclear genomes and highlight its distinctive molecular features, complex regulation, and potential roles in plant growth and environmental adaptation.
