## Supplemental table 1 for "Widespread Polycistronic-like Transcription of the *Populus* Nuclear Genome"

### Sheet: Nisqually-1
Supplemental Table S1: Mapping and sequencing run stats
Library	# PC-like Loci	# PC-like Reads Aligned	# of Uniquely Mapped Reads to P. trichocarpa Genome	# of Reads Generted on P2 solo Sequencer	Estimate N50 (kb)
Nisqually_ML_C1	622	20350	15163186	16670000	1.28
Nisqually_ML_C2	656	21926	16217183	17410000	1.26
Nisqually_ML_S1	554	10461	7579026	8440000	1.22
Nisqually_ML_S2	612	13932	8991489	9880000	1.29
Nisqually_Root_C1	675	15244	12663535	15110000	1.38
Nisqually_Root_C2	762	23222	18117005	21620000	1.45
Nisqually_Root_S1	722	16654	15546191	19270000	1.31
Nisqually_Root_S2	739	18506	15953079	19720000	1.31

### Sheet: 717
Supplemental Table S1: Mapping and sequencing run stats
Library	# PC-like Loci	# PC-like Reads	# Reads Uniquelly Mpped to HAP-1 Genome	# of Reads Generted on P2 solo Sequencer	Estimate N50 (kb)
717_mRNA_C1	652	16390	5308771	6760000	1.26
717_mRNA_C2	754	24180	8497607	10600000	1.21
717_mRNA_S1	773	15070	5856035	8490000	1.18
717_mRNA_S2	831	26444	9112992	11680000	1.2
717_Total_C1	401	6332	2224943	3240000	1.2
717_Total_C2	528	10740	3791325	5170000	1.24
717_Total_S1	524	8716	3176300	4800000	1.24
717_Total_S2	438	4289	1695664	2470000	1.15
Library	# PC-like Loci	# PC-like Reads	# Reads Uniquelly Mpped to HAP-2 Genome
717_mRNA_C1	645	21177	5335637
717_mRNA_C2	749	30988	8546452
717_mRNA_S1	760	21638	6015432
717_mRNA_S2	800	38495	9412726
717_Total_C1	405	8067	2236654
717_Total_C2	519	13743	3810558
717_Total_S1	541	12416	3262500
717_Total_S2	440	6314	1749482
