## Supplemental Table 2 for "Widespread Polycistronic-like Transcription of the *Populus* Nuclear Genome"

### Sheet: P.tremula-specific
Supplemental Table S2. Differentail regulated PC-like loci
DC-like loci	Allele status	P. tremula-allele	P. alba-allele	L2FC	padj
		readCounts	readCounts
PtXaTreH.02G024900-PtXaTreH.02G025000	Biallele	51	4	2.34289	0.096337
PtXaTreH.03G013600-PtXaTreH.03G013700	Biallele	17	22	-5.41833	0.0677786
PtXaTreH.04G160600-PtXaTreH.04G160700	Biallele	123	1	3.93961	3.31693e-05
PtXaTreH.05G148400-PtXaTreH.05G148500	Monoallele	54	0	3.09444	0.0269457
PtXaTreH.07G025200-PtXaTreH.07G025300	Biallele	167	64	1.45558	0.096337
PtXaTreH.09G107800-PtXaTreH.09G107900	Biallele	60	2	2.44404	0.0677786
PtXaTreH.14G097000-PtXaTreH.14G097100	Monoallele	85	0	2.49184	0.0202795
PtXaTreH.17G002500-PtXaTreH.17G002600	Biallele	63	11	2.73184	0.0351149
PtXaTreH.17G091500-PtXaTreH.17G091600	Biallele	3169	1713	-0.929272	0.0966103
PtXaTreH.01G144600-PtXaTreH.01G144700	Biallele	44	1	3.48029	0.0375635
PtXaTreH.14G016300-PtXaTreH.14G016400	Biallele	31	17	3.968	0.0677786
PtXaTreH.06G195500-PtXaTreH.06G195600	Biallele	40	16	6.77558	0.00210734

### Sheet: P. alba-specific
Supplemental Table S2. Differentail regulated PC-like loci
DC-like loci	Allele status	P. tremula-allele	P. alba-allele	L2FC	padj
		readCounts	readCounts
PtXaTreH.02G088600-PtXaTreH.02G088700	Biallele	1558	1307	0.618877	0.0908927
PtXaTreH.05G069800-PtXaTreH.05G069900	Biallele	2977	374	1.38445	0.00873234
PtXaTreH.05G160800-PtXaTreH.05G160900	Biallele	45	96	-2.40046	0.00873234
PtXaTreH.06G185000-PtXaTreH.06G185100	Biallele	44	1635	-1.71826	1.48119e-08
PtXaTreH.07G096300-PtXaTreH.07G096400	Biallele	36	453	-1.77242	3.69928e-05
PtXaTreH.08G041000-PtXaTreH.08G041100	Biallele	28	28	2.61111	0.0989047
PtXaTreH.10G090800-PtXaTreH.10G090900	Biallele	314	351	-1.5259	0.00238273
PtXaTreH.06G199600-PtXaTreH.06G199700	Biallele	15	100	2.39705	0.00873234
PtXaTreH.15G003900-PtXaTreH.15G004000	Biallele	1	46	3.10895	0.0364725
PtXaTreH.01G107200-PtXaTreH.01G107300	Biallele	4	15	5.33416	0.0910527
PtXaTreH.02G065100-PtXaTreH.02G065200	Biallele	1	51	2.677	0.0572803
PtXaTreH.05G201400-PtXaTreH.05G201500	Monoallele	0	24	4.53667	0.0989047
