## Supplemental Table 3 for "Widespread Polycistronic-like Transcription of the *Populus* Nuclear Genome"

### Sheet: DC-Like Genes Nisqually-1 ML
Supplemental Table S3. Enriched GO terms in mature leaf of Nisqually-1
category	over_represented_pvalue	Number of Genes in DC Data	Number of Genes in Control	numInCat	ratio	term	ontology
GO:0043531	0.00480344	0.998627	18	26	0.692308	ADP binding	MF
GO:0006096	0.0441328	0.989752	9	12	0.75	glycolytic process	BP
GO:0005525	0.0444611	0.986643	11	16	0.6875	GTP binding	MF
GO:0009523	0.0464761	0.994157	8	9	0.888889	photosystem II	CC
GO:0000145	0.0532406	1	4	4	1	exocyst	CC
GO:0006887	0.0532406	1	4	4	1	exocytosis	BP
GO:0004332	0.0583589	1	4	4	1	fructose-bisphosphate aldolase activity	MF
GO:0042651	0.0742192	1	4	4	1	thylakoid membrane	CC
GO:0000398	0.0825594	1	4	4	1	mRNA splicing, via spliceosome	BP
GO:0051287	0.086827	0.987874	6	7	0.857143	NAD binding	MF
GO:0030247	0.0893585	0.977003	7	10	0.7	polysaccharide binding	MF
GO:0015979	0.0915221	0.97309	11	14	0.785714	photosynthesis	BP
GO:0016740	0.0952711	0.978955	7	9	0.777778	transferase activity	MF
GO:0043039	0.0961816	0.988224	4	5	0.8	tRNA aminoacylation	BP

### Sheet: DC-Like Genes Nisqually-1 Root
Supplemental Table S3. Enriched GO terms in root of Nisqually-1
category	over_represented_pvalue	under_represented_pvalue	numDEInCat	numInCat	ratio	term	ontology
GO:0003690	0.000697935	0.999923	16	18	0.888889	double-stranded DNA binding	MF
GO:0006096	0.00367692	0.999721	10	11	0.909091	glycolytic process	BP
GO:0043531	0.0116591	0.995078	26	42	0.619048	ADP binding	MF
GO:0043039	0.0310444	1	4	4	1	tRNA aminoacylation	BP
GO:0030247	0.0314704	0.992993	10	13	0.769231	polysaccharide binding	MF
GO:0009058	0.0331218	0.991612	10	14	0.714286	biosynthetic process	BP
GO:0008667	0.0375201	1	5	5	1	2,3-dihydro-2,3-dihydroxybenzoate dehydrogenase activity	MF
GO:0019290	0.0375201	1	5	5	1	siderophore biosynthetic process	BP
GO:0004812	0.0615389	0.988797	6	8	0.75	aminoacyl-tRNA ligase activity	MF
GO:0044237	0.0651506	1	3	3	1	obsolete cellular metabolic process	BP
GO:0005515	0.0768737	0.937242	197	405	0.48642	protein binding	MF
GO:0003918	0.0789283	1	3	3	1	DNA topoisomerase type II (double strand cut, ATP-hydrolyzing) activity	MF
GO:0004743	0.0814611	1	3	3	1	pyruvate kinase activity	MF
GO:0030955	0.0814611	1	3	3	1	potassium ion binding	MF
GO:0005471	0.0946511	1	3	3	1	ATP:ADP antiporter activity	MF
GO:0005743	0.0946511	1	3	3	1	mitochondrial inner membrane	CC
GO:0140021	0.0946511	1	3	3	1	mitochondrial ADP transmembrane transport	BP
GO:1990544	0.0946511	1	3	3	1	mitochondrial ATP transmembrane transport	BP

### Sheet: DC-Like Genes 717 HAP1
Supplemental Table S3. Enriched GO terms in apex of 717
category	over_represented_pvalue	under_represented_pvalue	numDEInCat	numInCat	ratio	term	ontology
GO:0005525	0.00182626	0.999583	18	24	0.75	GTP binding	MF
GO:0007017	0.00602153	1	6	6	1	microtubule-based process	BP
GO:0003924	0.00965864	0.997626	14	19	0.736842	GTPase activity	MF
GO:0000930	0.0140914	1	5	5	1	gamma-tubulin complex	CC
GO:0005200	0.0140914	1	5	5	1	structural constituent of cytoskeleton	MF
GO:0005874	0.0140914	1	5	5	1	microtubule	CC
GO:0007020	0.0140914	1	5	5	1	microtubule nucleation	BP
GO:0031122	0.0140914	1	5	5	1	cytoplasmic microtubule organization	BP
GO:0006096	0.0142487	0.997897	9	11	0.818182	glycolytic process	BP
GO:0009058	0.0501723	0.988466	8	11	0.727273	biosynthetic process	BP
GO:0015078	0.0528599	1	4	4	1	proton transmembrane transporter activity	MF
GO:0022857	0.0671923	0.978543	10	15	0.666667	transmembrane transporter activity	MF
GO:0016791	0.0686051	0.991819	5	6	0.833333	phosphatase activity	MF
GO:0051087	0.0690928	1	4	4	1	protein-folding chaperone binding	MF
GO:0016760	0.0737907	1	3	3	1	cellulose synthase (UDP-forming) activity	MF
GO:0030244	0.0737907	1	3	3	1	cellulose biosynthetic process	BP
GO:0015986	0.089999	1	4	4	1	proton motive force-driven ATP synthesis	BP
GO:0000287	0.0916451	0.989014	4	5	0.8	magnesium ion binding	MF
