## Supplemental Table 4 for "Widespread Polycistronic-like Transcription of the *Populus* Nuclear Genome"

### Sheet: Sheet1
Supplemental Table S4. Functions of Nuclear Genes Linked with Organelle-associated via PC-like Transcription
Chloroplast-associated
5'-end	gene product	3'-end	gene product
Potri.001G002400	WRKY TRANSCRIPTION FACTOR 62-RELATED	Potri.001G002500	CHAPERONIN 60 SUBUNIT BETA 1, CHLOROPLASTIC-RELATED
Potri.001G256800	small subunit ribosomal protein S2e (RP-S2e, RPS2)	Potri.001G256900	PHOTOSYSTEM II CHLOROPLAST PEPTIDE MEMBRANE PHOTOSYNTHESIS TRANSIT PROTEIN THYL
Potri.002G056300	photosystem II Psb27 protein (psb27)	Potri.002G056200	small subunit ribosomal protein S12e (RP-S12e, RPS12)
Potri.002G072300	EXOSTOSIN FAMILY PROTEIN, glycosyltransferase activities	Potri.002G072400	PSBP DOMAIN-CONTAINING PROTEIN 4, CHLOROPLASTIC
Potri.003G040800	glyoxylate/succinic semialdehyde reductase (GLYR), CHLOROPLASTIC	Potri.003G040700	nucleosome assembly protein 1-like 1 (NAP1L1, NRP)
Potri.003G148800	cyclin T (CCNT), regulates the cell cycle and gene expression	Potri.003G148900	PHOTOSYSTEM I REACTION CENTER SUBUNIT III, CHLOROPLASTIC
Potri.004G140500	small subunit ribosomal protein S7 (RP-S7, MRPS7, rpsG), chloroplastic	Potri.004G140400	NYN domain (NYN) // OST-HTH/LOTUS domain (OST-HTH)
Potri.004G168000	TRIOSEPHOSPHATE ISOMERASE, CHLOROPLASTIC	Potri.004G167900*	BETA-1,3-N-ACETYLGLUCOSAMINYLTRANSFERASE FAMILY PROTEIN
Potri.004G179628	HETERODIMERIC GERANYLGERANYL PYROPHOSPHATE SYNTHASE SMALL SUBUNIT, CHLOROPLASTIC	Potri.004G179571	PROTEIN C48D1.1, ISOFORM A-RELATED,
Potri.007G015600	Protein CHAPERONE-LIKE PROTEIN OF POR1-like	Potri.007G015500	FRUCTOSE-BISPHOSPHATE ALDOLASE 1, CHLOROPLASTIC-RELATED
Potri.008G036400	THIOREDOXIN-LIKE 3-2, CHLOROPLASTIC	Potri.008G036500	RNA BINDING PROTEIN PUMILIO-RELATED // PUMILIO HOMOLOG 4
Potri.008G058500	RIBULOSE BISPHOSPHATE CARBOXYLASE/OXYGENASE ACTIVASE, CHLOROPLASTIC	Potri.008G058400	L-TYPE LECTIN-DOMAIN CONTAINING RECEPTOR KINASE S.4
Potri.008G063800	SEDOHEPTULOSE-1,7-BISPHOSPHATASE, CHLOROPLASTIC	Potri.008G063900	Polyketide cyclase / dehydrase and lipid transport
Potri.008G066500	ZINC METALLOPROTEASE EGY2, CHLOROPLASTIC-RELATED	Potri.008G066600	Thymidylate synthase (FAD) / Flavin dependent thymidylate synthase
Potri.009G044300	anthranilate synthase component I (trpE), chloroplastic	Potri.009G044400	1,4-BENZOQUINONE REDUCTASE-LIKE
Potri.009G044700	DYW family of nucleic acid deaminases (DYW_deaminase), PPR	Potri.009G044800	Glucan 1,4-alpha-glucosidase / Lysosomal alpha-glucosidase
Potri.008G117200	METHIONINE AMINOPEPTIDASE 1B, CHLOROPLASTIC	Potri.008G117300	ALLENE OXIDE CYCLASE 1, CHLOROPLASTIC-RELATED
Potri.008G152600	ACYL-COA N-ACYLTRANSFERASE WITH RING/FYVE/PHD-TYPE ZINC FINGER PROTEIN-RELATED, mitochondria?	Potri.008G152701	IMIDAZOLEGLYCEROL-PHOSPHATE DEHYDRATASE 2, CHLOROPLASTIC
Potri.008G178700	3-OXOACYL-[ACYL-CARRIER-PROTEIN] REDUCTASE, CHLOROPLASTIC	Potri.008G178800	DNA-BINDING STOREKEEPER PROTEIN-LIKE PROTEIN-RELATED	annotation isembeded
Potri.008G199900	PROTEIN ABCI12, CHLOROPLASTIC	Potri.008G199800	F-box domain (F-box)
Potri.010G063700	4-NITROPHENYLPHOSPHATASE-RELATED	Potri.010G063800	FOLATE-BIOPTERIN TRANSPORTER 8, CHLOROPLASTIC-RELATED
Potri.010G068400	RNA-BINDING PROTEIN	Potri.010G068500	39S RIBOSOMAL PROTEIN L28, MITOCHONDRIAL // 50S RIBOSOMAL PROTEIN L28, CHLOROPLASTIC
Potri.010G242100	UDP/ADP-SUGAR PYROPHOSPHATASE // NUDIX HYDROLASE 26, CHLOROPLASTIC	Potri.010G242200	key component in the base excision repair pathway of DNA repair.
Potri.011G024700	F-type H+-transporting ATPase subunit gamma (ATPF1G, atpG), chloroplastic	Potri.011G024600	F-box/FBD/LRR protein
Potri.011G031300	OXYGEN-EVOLVING ENHANCER PROTEIN 3-1, CHLOROPLASTIC-RELATED, PsbQ	Potri.011G031312	LEUCINE-RICH REPEAT-CONTAINING PROTEIN
Potri.011G142200	photosystem II 10kDa protein (psbR)	Potri.011G142300	photosystem II 10kDa protein (psbR)
Potri.011G142300	photosystem II 10kDa protein (psbR)	Potri.011G142501	MITOTIC SPINDLE ASSEMBLY CHECKPOINT PROTEIN MAD2 /
Potri.014G096500	hydroxyproline-rich glycoprotein family protein, contains a rhodanese homology domain, CHLOROPLASTIC	Potri.014G096400	HISTONE H3-LIKE CENTROMERIC PROTEIN A
Potri.014G179600	RIBOSE-PHOSPHATE PYROPHOSPHOKINASE 5, CHLOROPLASTIC	Potri.014G179700	histone-binding protein RBBP4 (RBBP4, HAT2, CAF1, MIS16)
Potri.015G110500	4a-hydroxytetrahydrobiopterin dehydratase [EC:4.2.1.96] (PCBD, phhB)	Potri.015G110400	SUPEROXIDE DISMUTASE [FE] 2, CHLOROPLASTIC
Potri.015G029700	TETRATRICOPEPTIDE REPEAT-CONTAINING PROTEIN	Potri.015G029600	RHODANESE-LIKE DOMAIN-CONTAINING PROTEIN 8, CHLOROPLASTIC
Potri.015G121101	cytochrome c6 (petJ)	Potri.015G121201	SQUALENE EPOXIDASE 2, MITOCHONDRIAL-RELATED
Potri.018G027500	TARGETING PROTEIN FOR XKLP2-LIKE PROTEIN*	Potri.018G027600	photosystem I subunit X (psaK)	*Targeting protein for Xklp2 is a protein that in humans is encoded by the TPX2 gene. It is one of the many spindle assembly factors that play a key role in inducing microtubule assembly and growth during M phase.
Potri.013G114400	5'-3' EXONUCLEASE FAMILY PROTEIN	Potri.013G114500	Protein O-GlcNAc transferase / OGTase*	*Nuclear genome-encoded factor required for the accumulation of photosystem I (PSI). Functions as a PSI biogenesis factor (PubMed:16679416, PubMed:28522455).
Potri.009G102400	PROTEIN DISULFIDE-ISOMERASE SCO2, chloroplast	Potri.009G102500	EF-HAND CALCIUM-BINDING DOMAIN CONTAINING PROTEIN
Potri.004G072800	SEVEN IN ABSENTIA HOMOLOG // E3 UBIQUITIN-PROTEIN LIGASE	Potri.004G072900	Uncharacterized protein PAM68-like, chloroplast*	*Involved in early steps in photosystem II (PSII) biogenesis and in maturation and stability of newly synthesized psbA protein; two homologs, thi sone is more sdistant from Arabidopsis AT4G19100 TAIR Curator Summary Protein of unknown function (DUF3464) involved in photosystem II assembly.
Potri.001G256800	small subunit ribosomal protein S2e (RP-S2e, RPS2)	Potri.001G256900	PHOTOSYSTEM II 5 KDA PROTEIN, CHLOROPLASTIC
Potri.006G080200	Predicted mitochondrial/chloroplast ribosomal protein S17	Potri.006G080300	ETHYLENE-RESPONSIVE TRANSCRIPTION FACTOR ERF015	embeded
Potri.002G064900	Low affinity potassium transport system protein;	Potri.002G065000	UPF0041 BRAIN PROTEIN 44-RELATED. Chloroplast*	*UPF0041 BRAIN PROTEIN 44-RELATED
Potri.001G471800	WD40 REPEAT PROTEIN	Potri.001G471900	photosystem I subunit V (psaG)
Potri.001G264900	tRNA-dihydrouridine synthase A [EC:1.-.-.-] (dusA)	Potri.001G265000	PHOTOSYSTEM II 5 KDA PROTEIN, CHLOROPLASTIC
Potri.002G072300	EXOSTOSIN FAMILY PROTEIN	Potri.002G072400	PSBP DOMAIN-CONTAINING PROTEIN 4, CHLOROPLASTIC
Potri.001G438500	FAD/NAD(P)-binding oxidoreductase family protein, chloroplast?	Potri.001G438700	photosystem II 10kDa protein (psbR)
Potri.001G438700	photosystem II 10kDa protein (psbR)	Potri.001G438800	photosystem II 10kDa protein (psbR)
Potri.013G049900	RAN guanine nucleotide release factor	Potri.013G050700	GLUCOSE AND RIBITOL DEHYDROGENASE HOMOLOG 1-RELATED*	*oxidoreductase activity
Potri.011G031300	OXYGEN-EVOLVING ENHANCER PROTEIN 3-1, CHLOROPLASTIC-RELATED	Potri.011G031312	LEUCINE-RICH REPEAT-CONTAINING PROTEIN
Potri.005G094600	splicing factor 3A subunit 1 (SF3A1, SAP114)	Potri.005G094700	Large ribosomal RNA subunit accumulation protein YCED homolog 2, chloroplastic
Potri.012G112400	PTERIN-4-ALPHA-CARBINOLAMINE DEHYDRATASE	Potri.012G112301	SUPEROXIDE DISMUTASE [FE] 2, CHLOROPLASTIC	embeded
Potri.008G135400	LOCATED IN: chloroplast	Potri.008G135300	GLUTATHIONE S-TRANSFERASE U9
Potri.009G044700	DYW family of nucleic acid deaminases (DYW_deaminase)	Potri.009G044800	Glucan 1,4-alpha-glucosidase / Lysosomal alpha-glucosidase	not sure
Potri.015G022900	PLASTID DIVISION PROTEIN PDV1	Potri.015G023000	RETINALDEHYDE BINDING PROTEIN-RELATED
Potri.001G250300	ANTHRANILATE SYNTHASE ALPHA SUBUNIT 1, CHLOROPLASTIC-RELATED	Potri.001G250400	PLEKHH PROTEIN
Potri.008G125900	FRUCTOSE-BISPHOSPHATE ALDOLASE 3, CHLOROPLASTIC-RELATED	Potri.008G126001
Potri.010G193400	Adenylosuccinate lyase / Succino AMP-lyase, oxygenic photosynthesis	Potri.010G193300	SEDOHEPTULOSE-1,7-BISPHOSPHATASE, CHLOROPLASTIC
Potri.008G017900	UDP/ADP-SUGAR PYROPHOSPHATASE // NUDIX HYDROLASE 26, CHLOROPLASTIC	Potri.008G018000	hypothetical protein
Potri.002G064900	light stress-responsive one-helix-like protein, putative	Potri.002G065000	UPF0041 BRAIN PROTEIN 44-RELATED, Chlorophyll a/b binding protein domain
Potri.012G046800	MITOCHONDRIAL TRANSCRIPTION TERMINATION FACTOR FAMILY PROTEIN-RELATED	Potri.012G046900	OUTER ENVELOPE PROTEIN 64, CHLOROPLASTIC
Potri.015G121101	cytochrome c6 (petJ)	Potri.015G121201	SQUALENE EPOXIDASE 2, MITOCHONDRIAL-RELATED
Potri.002G174001	Photosystem II 10 kDa phosphoprotein (PsbH)	Potri.002G174100	WD REPEAT DOMAIN 44
Potri.006G191800	OEP40, which is a solute channel in the outer envelope of chloroplasts	Potri.006G191700
Potri.001G043500	PPR repeat (PPR) // PPR repeat family (PPR_2)	Potri.001G043600	Plastocyanin-like domain (Cu_bind_like)
Potri.005G183000	Cyanobacterial and plastid NDH-1 subunit M (NdhM)	Potri.005G183200	UTP-monosaccharide-1-phosphate uridylyltransferase / USP
Potri.008G066500	ZINC METALLOPROTEASE EGY2, CHLOROPLASTIC-RELATED	Potri.008G066600	hymidylate synthase (FAD) / Flavin dependent thymidylate synthase
Potri.001G056500	Protein of unknown function (DUF493), located in chloroplast	Potri.001G056400	MOLYBDOPTERIN COFACTOR SULFURASE MOSC
Mitochondria-associated
Potri.009G129400	BETA-1,3-N-ACETYLGLUCOSAMINYLTRANSFERASE FAMILY PROTEIN*	Potri.009G129301	Cytochrome c oxidase subunit II-like, transmembrane region, nitochondria
Potri.001G291800	SERINE CARBOXYPEPTIDASE-LIKE 1-RELATED	Potri.001G291866	MAGNESIUM TRANSPORTER MRS2-3, RNA SPLICING PROTEIN MRS2, MITOCHONDRIAL
Potri.010G005000	large subunit ribosomal protein L18 (RP-L18, MRPL18, rplR), 39S RIBOSOMAL PROTEIN L18, MITOCHONDRIAL	Potri.010G005200	CATION/H(+) ANTIPORTER 19
Potri.010G215900	large subunit ribosomal protein L10 (RP-L10, MRPL10, rplJ), 39S RIBOSOMAL PROTEIN L10, MITOCHONDRIAL	Potri.010G215700	Leukotriene-A(4) hydrolase / LTA-4 hydrolase, PROTEASE M1 ZINC METALLOPROTEASE
Potri.008G045800	large subunit ribosomal protein L10 (RP-L10, MRPL10, rplJ), 39S RIBOSOMAL PROTEIN L10, MITOCHONDRIAL	Potri.008G045900	Leukotriene-A(4) hydrolase / LTA-4 hydrolase
Potri.017G120800	KUB3-PROV PROTEIN // MITOCHONDRIAL INNER MEMBRANE PROTEASE ATP23 HOMOLOG	Potri.017G120700	?
Potri.006G006700	Choline-phosphate cytidylyltransferase / Phosphorylcholine transferase, mitochondria?	Potri.006G006800	ZINC TRANSPORTER 3-RELATED
Potri.011G112700	S -2-HYDROXY-ACID OXIDASE-RELATED // PEROXISOMAL (S)-2-HYDROXY-ACID OXIDASE GLO5	Potri.011G112500	essential nuclear protein 1 (ENP1, BYSL)
Potri.014G083401	tRNA-intron lyase / tRNA splicing endonuclease	Potri.014G083300	acyl-coenzyme A thioesterase 1/2/4 (ACOT1_2_4)
Potri.002G117000	2'-phosphotransferase / Yeast 2'-phosphotransferase, associated with mitochondria	Potri.002G116900	30S RIBOSOMAL PROTEIN S10 FAMILY MEMBER
Potri.008G166632	CRYPTOCHROME-1	Potri.008G166566	DEOXYRIBODIPYRIMIDINE PHOTO-LYASE, MITOCHONDRIAL
Potri.016G115100	mitochondrial inner membrane protease subunit 2 (IMP2)	Potri.016G115000	Predicted Yippee-type zinc-binding protein
Potri.001G014000	LIPOYLTRANSFERASE 2, MITOCHONDRIAL-RELATED	Potri.001G014050	AT hook motif protein
Potri.001G246700	MEMBRANE ASSOCIATED RING FINGER	Potri.001G246500	mitochondrial import inner membrane translocase subunit TIM10 (TIM10)
Potri.001G237100	[Protein-PII] uridylyltransferase / Uridylyl removing enzyme	Potri.001G237000	K-stimulated pyrophosphate-energized sodium pump protein, mitochondrion
Potri.002G162000	Quinoprotein amine dehydrogenase, beta chain-like; RIC1-like guanyl-nucleotide exchange factor	Potri.002G162100	MECHANOSENSITIVE ION CHANNEL PROTEIN 1, MITOCHONDRIAL
Potri.002G209216	HOMEOBOX_2, Transcription factor IIS, N-terminal	Potri.002G209023	MITOCHONDRIAL METAL TRANSPORTER 1-RELATED
Potri.003G089100	F5D14.24 PROTEIN	Potri.003G089201	Ent-kaurenoic acid oxidase
Potri.003G182000	OXIDOREDUCTASE FEY3-RELATED	Potri.003G181900	CBL-INTERACTING SERINE/THREONINE-PROTEIN KINASE 25-RELATED
Potri.003G204700	Myb/SANT-like DNA-binding domain (Myb_DNA-bind_4)	Potri.003G204600	ADP,ATP CARRIER PROTEIN 1, MITOCHONDRIAL
Potri.004G227500	COX assembly mitochondrial protein 2 (CMC2)	Potri.004G227400	PROTEIN FAR1-RELATED SEQUENCE 11, Putative transcription activator involved in regulating light control of development
Potri.005G089700	dihydroorotate dehydrogenase (DHODH, pyrD), mitochondria
Potri.005G182500	- Nucleotide excision repair factor NEF2, RAD4/CUT5 component	Potri.005G182600	NADH KINASE POS5, MITOCHONDRIAL
Potri.006G043166	GANGLIOSIDE INDUCED DIFFERENTIATION ASSOCIATED PROTEIN 2-RELATED	Potri.006G043232	L-GALACTONO-1,4-LACTONE DEHYDROGENASE, MITOCHONDRIAL
Potri.006G048000	- RECA/RAD51/RADA DNA STRAND-PAIRING FAMILY MEMBER // DNA REPAIR PROTEIN RECA HOMOLOG 2, MITOCHONDRIAL	Potri.006G048100	BETA-1,3-GLUCANASE 1-RELATED
Potri.006G080200	Predicted mitochondrial/chloroplast ribosomal protein S17	Potri.006G080300	ETHYLENE-RESPONSIVE TRANSCRIPTION FACTOR ERF015	embeded
Potri.006G264200	3-HYDROXYISOBUTYRYL-COA HYDROLASE-LIKE PROTEIN 2, MITOCHONDRIAL	Potri.006G264101	18S rRNA (adenine(1779)-N(6)/adenine(1780)-N(6))-dimethyltransferase
Potri.007G016200		Potri.007G016300	Uncharacterized membrane protein
Potri.008G004200	Reticulon family protein;	Potri.008G004100	Mitochondrial solute carrier protein
Potri.008G100000	ADP-ribosylation factor 1 (ARF1) // Arf/Sar family, other (ARF)	Potri.008G100100	solute carrier family 25, member 44 (SLC25A44), Mitochondrial substrate/solute carrier
Potri.008G166632	CRYPTOCHROME-1	Potri.008G166566	DEOXYRIBODIPYRIMIDINE PHOTO-LYASE, MITOCHONDRIAL
Potri.009G077800	[Acyl-carrier-protein] S-malonyltransferase / MCAT, mitochondria	Potri.009G077900	SERINE/THREONINE PROTEIN PHOSPHATASE /
Potri.009G159800	capsanthin/capsorubin synthase (CCS1), abscisic acid biosynthesis	Potri.009G159900	MITOCHONDRIAL FISSION PROTEIN ELM1
Potri.009G165300	VESICLE PROTEIN SORTING-ASSOCIATED // SEC1 FAMILY DOMAIN-CONTAINING PROTEIN 1	Potri.009G165200	ISOCITRATE DEHYDROGENASE [NAD] REGULATORY SUBUNIT 2, MITOCHONDRIAL-RELATED
Potri.010G165100	39S RIBOSOMAL PROTEIN L32, MITOCHONDRIAL	Potri.010G165001	PHOSPHATE TRANSPORTER PHO1 HOMOLOG 10
Potri.018G006200	MITOCHONDRIAL SUBSTRATE CARRIER FAMILY PROTEIN C	Potri.018G006100	COP9 signalosome complex subunit 5 [EC:3.4.-.-] (COPS5, CSN5)
Potri.006G276300	SELENOPROTEIN H, promote mitochondrial biogenesis and mitochondrial function	Potri.006G276250
Potri.011G005100	MITOCHONDRIAL TRANSCRIPTION TERMINATION FACTOR FAMILY PROTEIN-RELATED	Potri.011G005000	UBX domain-containing protein 1 (SHP1, UBX1, NSFL1C)
Potri.012G046800	MITOCHONDRIAL TRANSCRIPTION TERMINATION FACTOR FAMILY PROTEIN-RELATED	Potri.012G046900	Amidase / Acylase, OUTER ENVELOPE PROTEIN 64, CHLOROPLASTIC
Potri.011G164000	GTP-BINDING PROTEIN-RELATED	Potri.011G164100	o-succinylbenzoate--CoA ligase / OSB-CoA synthetase, mitochondrial
Potri.013G102000	GLUTATHIONE S-TRANSFERASE, GST, SUPERFAMILY, GST DOMAIN CONTAINING // THIOREDOXIN FAMILY PROTEIN	Potri.013G102100	PEROXIREDOXIN // PEROXIREDOXIN-5, MITOCHONDRIAL
Potri.017G026300	calreticulin (CALR)	Potri.017G026500	HYDROXYACYLGLUTATHIONE HYDROLASE 1, MITOCHONDRIAL-RELATED
Potri.017G036400	leucine-rich PPR motif-containing protein, mitochondrial (LRPPRC)	Potri.017G036501	Non-specific protein-tyrosine kinase / Cytoplasmic protein tyrosine kinase
Potri.017G037200	APO PROTEIN 4, MITOCHONDRIAL	Potri.017G037400	Ubiquitin-related domain
Potri.019G132800	mitochondrial ABC transporter ATM (ABC.ATM)	Potri.019G132601	BROMODOMAIN CONTAINING PROTEIN
